# Transcript expression-aware annotation improves rare variant discovery and interpretation

**DOI:** 10.1101/554444

**Authors:** Beryl B. Cummings, Konrad J. Karczewski, Jack A. Kosmicki, Eleanor G. Seaby, Nicholas A. Watts, Moriel Singer-Berk, Jonathan M. Mudge, Juha Karjalainen, F. Kyle Satterstrom, Anne O’Donnell-Luria, Timothy Poterba, Cotton Seed, Matthew Solomonson, Jessica Alföldi, The Genome Aggregation Database Production Team, The Genome Aggregation Database Consortium, Mark J. Daly, Daniel G. MacArthur

## Abstract

The acceleration of DNA sequencing in patients and population samples has resulted in unprecedented catalogues of human genetic variation, but the interpretation of rare genetic variants discovered using such technologies remains extremely challenging. A striking example of this challenge is the existence of disruptive variants in dosage-sensitive disease genes, even in apparently healthy individuals. Through manual curation of putative loss of function (pLoF) variants in haploinsufficient disease genes in the Genome Aggregation Database (gnomAD)(*1*), we show that one explanation for this paradox involves alternative mRNA splicing, which allows exons of a gene to be expressed at varying levels across cell types. Currently, no existing annotation tool systematically incorporates this exon expression information into variant interpretation. Here, we develop a transcript-level annotation metric, the proportion expressed across transcripts (pext), which summarizes isoform quantifications for variants. We calculate this metric using 11,706 tissue samples from the Genotype Tissue Expression project(*2*) (GTEx) and show that it clearly differentiates between weakly and highly evolutionarily conserved exons, a proxy for functional importance. We demonstrate that expression-based annotation selectively filters 22.8% of falsely annotated pLoF variants found in haploinsufficient disease genes in gnomAD, while removing less than 4% of high-confidence pathogenic variants in the same genes. Finally, we apply our expression filter to the analysis of *de novo* variants in patients with autism spectrum disorder (ASD) and developmental disorders and intellectual disability (DD/ID) to show that pLoF variants in weakly expressed regions have effect sizes similar to those of synonymous variants, while pLoF variants in highly expressed exons are most strongly enriched among cases versus controls. Our annotation is fast, flexible, and generalizable, making it possible for any variant file to be annotated with any isoform expression dataset, and will be valuable for rare disease diagnosis, rare variant burden analyses in complex disorders, and curation and prioritization of variants in recall-by-genotype studies.
