## Supplementary Table 4 - GENCODE curation results of 128 regions flagged as unexpressed by pext for "Transcript expression-aware annotation improves rare variant discovery and interpretation"

chrom	start	end	ensg	symbol	mean_brain_pext	mean_all_pext	curated_exon_type	curated_confidence_in_cds_model	annotation_in_v29	notes
1	8423770	8424115	ENSG00000142599	RERE	0.005847727	0.007801256	alt final NSD exon	NMD / NSD	switched to NMD/NSD	Region corresponds to the CDS of an NSD model.
1	8601273	8601377	ENSG00000142599	RERE	0.062506756	0.0565831	const middle exon	validated	present as CDS	General, consistent expression. Deep conservation.
1	8616534	8616630	ENSG00000142599	RERE	0.062506756	0.0565831	const middle exon	validated	present as CDS	General, consistent expression. Deep conservation.
1	8617477	8617582	ENSG00000142599	RERE	0.065647157	0.065816145	const middle exon	validated	present as CDS	General, consistent expression. Deep conservation.
1	8674620	8674745	ENSG00000142599	RERE	0.062506756	0.0565831	const middle exon	validated	present as CDS	General, consistent expression. Deep conservation.
1	8684369	8684439	ENSG00000142599	RERE	0.065647157	0.065816145	const middle exon	validated	present as CDS	General, consistent expression. Deep conservation.
1	8716032	8716251	ENSG00000142599	RERE	0.062506756	0.0565831	const first exon	validated	present as CDS	General, consistent expression. Deep conservation.
1	8716252	8716356	ENSG00000142599	RERE	0.070813077	0.071260396	const first exon	validated	present as CDS	A 3' truncated model within the constitutive first coding exon
1	27102308	27102391	ENSG00000117713	ARID1A	0.001196947	0.004408126	poison exon	NMD / NSD	switched to NMD/NSD	General low level expression. Poor conservation.
1	43394819	43394880	ENSG00000117394	SLC2A1	0.01848982	0.011947336	alt final exon	error	removed	Model removed by v29. Originally based on Trembl C9JIM8.1, which has been deleted by UniProt.
1	43395183	43395194	ENSG00000117394	SLC2A1	0.000612437	0.000622433	alt final exon	error	removed	Model removed by v29. Originally based on Trembl C9JR18.1, which has been deleted by UniProt.
1	43396108	43396296	ENSG00000117394	SLC2A1	0.062819586	0.056505529	alt final exon	error	removed	Model converted to 'retained intron' biotype by v29. Orginally based on Trembl A6NL68.1, which has been retained by UniProt although the entry lacks any orthologonal support.
1	61331043	61331138	ENSG00000162599	NFIA	0	0	alt first exon	validated	present as CDS	The first exon is found 200kb+ upstream of the main gene body. The CDS is deeply conserved, probably across all vertebrates. CAGE and Jaffe data both support brain expression specifically in early development (newborn and fetal, respectively), and there is SLRseq support from adult brain from Tilgner et al, albeit minimal. An equivalent model is found in mouse GENCODE, and RNAseq from mouse ENCOD…
1	61543298	61543300	ENSG00000162599	NFIA	0.002753219	0.002204842	alt first exon	validated	present as CDS	The first exon is found 5kb upstream of the main gene body, with just 3bp CDS in the exon (i.e. a single [ATG] codon). Initiation codon and splice site conservation is apparent across to coelacanth at least, with transcript support in numerous other mammals. CAGE shows a weak TSS, though consistent across a wide range of brain / CNS tissues. Jaffe has strong support in all experiment. HPA adds lo…
1	61547616	61547719	ENSG00000162599	NFIA	0	0	alt first exon	putative	present as CDS	The first exon is found 1kb uptream of the main gene body. The next region below corresponds to the extra CDS portion of exon 2 in the same model. While the initiation codon and splice site are found in mammals, reading frame disruptions are common and PhyloCSF is poor. However, equiavlent transcription is found in other mammals, including cow. CAGE has support for newborn brain samples, and Jaff…
1	61548433	61548463	ENSG00000162599	NFIA	0	0	cassette exon	putative	present as CDS	see above
1	61598367	61598383	ENSG00000162599	NFIA	0.000483762	0.00435247	alt final exon	putative	present as CDS	Minimal expression, most obvious in HPA testis. There is pA-seq support for the 3' end. Poor conservation.
1	61851543	61851596	ENSG00000162599	NFIA	0	0.000293267	cassette exon	validated	present as CDS	The exon can be aligned in most mammals: the splice sites are well conserved, with reading frame preservation. However, it is completely absent in mouse and degraded in other rodents, and loss of this clade may explain the weak PhyloCSF signal. RNAseq has evidence for fetal expression in Jaffe, with HPA finding low general expression. Also supported by adult brain SLRseq data. Support for transcr…
1	61869757	61869775	ENSG00000162599	NFIA	0	0.006706199	alt first coding coding	putative	present as CDS	Uses an intronic initiation codon with respect to the canonical transcript. Minimal expression. Poor conservation.
1	61905123	61905190	ENSG00000162599	NFIA	0	0	cassette exon	putative	present as CDS	Originally supported by cDNA AL133665.1. General low level expression.The genomic region is deeply conserved, including splice sites, across to coelacanth at least. PhyloCSF is weak, although the reading frame is actually well maintained in mammals at least. Expression has not been observed in other species.
1	61920993	61921051	ENSG00000162599	NFIA	0.002469031	0.011720948	alt final exon	validated	present as CDS	The region corresponds to an extended translation in the final exon, in a different frame to the canonical CDS. This is caused by a frame shift due to the skipping of the previous exon. Conservation of the alternative reading frame is observed across to coelacanth at least. RNAseq support for the skip is also strong, ~30% of the expression level of the non-skipped form according to Intropolis. Th…
2	145182359	145182362	ENSG00000169554	ZEB2	0.008407778	0.00243383	IR	error	removed	Model removed by v29. It was a short 3' intronic 'overhang'.
2	145188105	145188137	ENSG00000169554	ZEB2	0.002874591	0.000832119	alt first exon	error	removed	Model converted to non-coding transcript by v29. Originally based on Trembl C9J197.1, which has been deleted from UniProt.
2	166165675	166165766	ENSG00000136531	SCN2A	0.03326759	0.085156003	mutually exclusive pair	validated	present as CDS	The upstream member of a pair of mutually exclusive exons, which have homologs in other SCN genes. Jaffe data indicates that this exon is highly expressed in fetal brain (~127 reads / 80M), then transcription switches to the downstream copy in later development.
2	200262529	200262563	ENSG00000119042	SATB2	0.002296613	0.011134511	poison exon	NMD / NSD	switched to NMD/NSD	Minimal expression in most experiments, most obvious in HPA colon. Poor conservation.
3	9471511	9471598	ENSG00000168137	SETD5	0.053366958	0.043107547	poison exon	NMD / NSD	switched to NMD/NSD	Consistently high expression in HPA and Jaffe experiments; it may even be the dominant spliceform. Splicing conserved across mammals at least, and an equivalent model is found in mouse GENCODE.
3	9475054	9475180	ENSG00000168137	SETD5	0.015535282	0.019329416	poison exon	NMD / NSD	switched to NMD/NSD	Consistently high expression in HPA and Jaffe experiments. Splicing and reading frame conservation seen across mammals, and an equivalent model is found in mouse GENCODE.
3	9487304	9487340	ENSG00000168137	SETD5	0	0	poison splice acceptor shift	NMD / NSD	switched to NMD/NSD	General low level expression. Poor conservation.
3	9510203	9510259	ENSG00000168137	SETD5	0.015091914	0.016118464	cassette exon	validated	present as CDS	General, consistent expression. Exceptional conservation, with splice sites and reading frame conserved in vertebrates.
3	9520285	9520296	ENSG00000168137	SETD5	0.001294264	0.000584059	alt final exon	putative	present as CDS	Minimal evidence for expression. Poor conservation.
3	71021283	71021331	ENSG00000114861	FOXP1	0.001986195	0.002360589	poison exon	NMD / NSD	switched to NMD/NSD	The exon is also used in a coding CDS model in a different frame, which is caused by a prior exon skipping event. This coding form of the CDS has exceptionally deep conservation. General low level expression.
3	71096088	71096092	ENSG00000114861	FOXP1	0	0	IR	error	removed	Model removed by v29. It was a short 3' intronic 'overhang'.
3	71179649	71179744	ENSG00000114861	FOXP1	0.002187801	0.023909464	alt first exon	putative	present as CDS	Deep conservation of the genomic sequence, across to coelacanth at least. However, CDS conservation is weak even within mammals, and if coding in human it would be a de novo emergence from non-coding sequence. Also, most CAGE support is actually downstream of the ATG, and RNAseq coverage graphs agree. These facts nonwithstanding, transcription is appreciable among HPA experiments. This is potenti…
3	71179745	71179834	ENSG00000114861	FOXP1	0.002187801	0.022013063	alt first exon	putative	present as CDS	The region finds part of the same alternative first coding exona above; basically, these coordinates divide it into two.
3	71247055	71247219	ENSG00000114861	FOXP1	0	0.009925029	alt final exon	putative	present as CDS	No evidence for transcription in most experiments, although high HPA testis expression, and also transcribed in bone marrow to a lesser extent. Weak genomic conservation, and if coding in human it would be a de novo emergence.
5	37064081	37064125	ENSG00000164190	NIPBL	0.042971609	0.072885468	alt final exon	validated	present as CDS	Region finds a 3' 'retained intron' CDS in the final intron. CDS conserved in mammals / avians. There is also a splice donor site with excellent support immediately before the STOP, so this can also be coding as a cassette exon. Mouse has equivalent models for both events.
5	88026028	88026051	ENSG00000081189	MEF2C	0.075874897	0.023552223	cassette exon	validated	present as CDS	Jaffe has consistently high expression, and HPA has high cerebral cortex coverage. These data suggest that, while the gene itself has general expression, this exon is potentially brain specific. This is interesting given that the gene is associated with both muscle-related diseases like cardiomyopathy as well as brain disorders. Indeed, the exon contains ClinVar pathogenic mutations RCV000146367 …
6	33384402	33384426	ENSG00000112514	CUTA	0.025277622	0.014629495	alt final exon	putative	present as CDS	Alternative CDS is caused by a intron in the canonical final coding exon. Minimal transcriptomics support. Poor conservation.
6	33385024	33385027	ENSG00000112514	CUTA	0.024896273	0.015949491	poison splice donor shift	NMD / NSD	switched to NMD/NSD	General low level expression. Splice site and termination codon are conserved in mammals, although this is a very short sequence in a splicing region. No supporting transcript evidence has been found in other species.
6	33385649	33385735	ENSG00000112514	CUTA	0.035419981	0.040539124	poison splice donor shift	NMD / NSD	switched to NMD/NSD	Transcription of the splice site is high, although read coverage graphs and CAGE indicate that this exon is actually more commonly an alternative 5' UTR, with a TSS in the middle of the 'CDS'. So this is potential a retained intron model.
6	33385920	33385962	ENSG00000112514	CUTA	0.078026358	0.099463525	alt first exon	error	removed	Genomic conservation of the region and splice site seen across mammals, although no PhyloCSF and the CDS would be a de novo emergence in human. Also, clear that transcription of the exon typically begins downstream of the ATG. Mouse GENCODE has the same exon as 5' UTR, and on this basis the CDS was removed.
6	33399688	33399805	ENSG00000197283	SYNGAP1	0.005996758	0.003320492	alt first exon	validated	present as CDS	The first 10 CAGE experiments are various newborn brain tissues. There is adult brain support too, but weaker, and various ES type experiments. HPA also shows bone marrow / lymph support, and general coverage seen in BluePrint. Jaffe fetal brain shows very high IR from an alternative first exon found upstream, matched by HPA testis. Reading frame and splice site conserved in mammals, with good Ph…
6	33416566	33416580	ENSG00000197283	SYNGAP1	0	0	alt final exon	validated	present as CDS	High expression in most experiments. Reading frame and splice site are conserved in mammals.
6	157222507	157222509	ENSG00000049618	ARID1B	0	0	IR	error	removed	Model removed by v29. It was a short 5' intronic 'overhang'.
6	157505570	157505679	ENSG00000049618	ARID1B	0.011068773	0.020605024	alt final exon	putative	present as CDS	Region corresponds to an alternative CDS that uses a termination codon in a middle intron. General low level support for transcription, although no read coverage 'cliff' at the minimal pA data. This is consistent with IR of the larger canonical intron. Poor conservation.
6	157507489	157507739	ENSG00000049618	ARID1B	0	0	alt final exon	putative	present as CDS	Minimal expression. Poor conservation.
7	69755354	69755494	ENSG00000158321	AUTS2	0.007781598	0.016256801	alt final exon	putative	present as CDS	General low level transcription, most striking in HPA bone marrow. DNA conservation in mammals, although splice site and CDS have generally poor conservation and the CDS would be a de novo emergence in human.
7	70194125	70194207	ENSG00000158321	AUTS2	0.058810283	0.059936476	alt first exon	error	removed	Model made non-coding by v29, no TSS support and poor conservation.
7	70242161	70242203	ENSG00000158321	AUTS2	0	0	splice donor site shift	error	removed	3' splice shift in a middle exon was used to make a coding model in the wrong fame; was switched to NMD by v29. Poor conservation and weak expression.
7	70250395	70250458	ENSG00000158321	AUTS2	0	0.026443349	alt first exon	error	removed	Model made non-coding by v29, no TSS support and poor conservation. Minimal expression.
7	70252072	70252097	ENSG00000158321	AUTS2	0.018599981	0.008790384	alt final exon	validated	present as CDS	An unusual cassette exon, containing a premature termination codon not predicted to induce NMD despite splicing into the canonical final exon. This also skips the penultimate canonical coding exon. General low level transcription support, though particularly striking in Jaffe fetal data. The exon is conserved across to coelacanth, including CDS though without a strong PhyloCSF signal. An equivale…
8	61736576	61736614	ENSG00000171316	CHD7	0.001322873	0.004345304	alt final exon	putative	present as CDS	Region corresponds to an alternative CDS that uses a termination codon in a middle intron. Poor conservation, weak transcripomics support.
9	86585067	86585076	ENSG00000165119	HNRNPK	0.017102292	0.020395222	alt final exon	putative	present as CDS	Region corresponds to an alternative CDS that uses a termination codon in a middle intron. Poor conservation, weak transcripomics support.
9	140508444	140508483	ENSG00000197070	ARRDC1	0.009473166	0.007825596	splice acceptor shift	putative	present as CDS	General low level expression. Poor conservation, would be a de novo emergence in human.
9	140678558	140678602	ENSG00000181090	EHMT1	0.013630685	0.025763708	alt final exon	putative	present as CDS	General low level expression in HPA, though notably elevated in testis. Transposon sequence. Poor conservation, would be a de novo emergence in human.
9	140686507	140686572	ENSG00000181090	EHMT1	0	0	alt final exon	error	removed	Model converted to NMD in a different reading frame by v29.
9	140741012	140741026	ENSG00000181090	EHMT1	0.014861549	0.006055988	poison exon	NMD / NSD	switched to NMD/NSD	Minimal transcriptomics support. Transposon based. Poor conservation.
12	23737481	23737486	ENSG00000134532	SOX5	0	0.0132973	alt first exon	putative	present as CDS	Highly testis specific according to multiple data sources. Mammalian DNA conservation, though the CDS is poorly conserved so would be a de novo emergence in human.
12	23893786	23893800	ENSG00000134532	SOX5	0	0	alt final exon	putative	present as CDS	Region corresponds to an alternative CDS that uses a termination codon in a middle intron. Expression limited to low support in Jaffe fetal brain. Poor conservation, would be a de novo emergence in human.
12	23915521	23915531	ENSG00000134532	SOX5	0.029111954	0.011611654	alt final exon	putative	present as CDS	Minimal expression. Poor conservation, would be a de novo emergence in human.
12	24048958	24048958	ENSG00000134532	SOX5	0.029111954	0.019496071	splice acceptor shift	error	removed	Model was removed by v29. It was a 1bp 5' splice shift, computational annotation error.
12	24102498	24102535	ENSG00000134532	SOX5	0.029111954	0.019496071	alt first exon	validated	present as CDS	Very high expression in Jaffe data, limited to fetal brain. Reasonable expression is also seen in HPA placenta, and adult cerebral cortex. CAGE supports fetal brain expression, as well as chondrocytes and ligament, which is interesting as the gene has been linked to OA. The CDS is conserved in vertebrates.
12	24103803	24103810	ENSG00000134532	SOX5	0	0	alt first exon	putative	present as CDS	Low expression in Jaffe fetal brain, minimal evidence in other experiments. Poor CDS conservation, would be a de novo emergence in human. Potentially a 5' UTR rather than a coding exon.
12	46287505	46287508	ENSG00000189079	ARID2	0.001047943	0.024771439	alt final exon	putative	present as CDS	Region corresponds to an alternative CDS that uses a termination codon in a middle intron. General low level expression. Just a 4bp CDS extension, so although the STOP has good vertebrate conservation this may not be informative.
12	49410940	49410963	ENSG00000181929	PRKAG1	0.004155353	0.00185393	alt first exon	putative	present as CDS	Minimal transcript support. Poor conservation, CDS would be a de novo emergence in human.
12	116413119	116413154	ENSG00000123066	MED13L	0.002044641	0.00429673	splice acceptor shift	putative	present as CDS	General low level expression. Poor conservation, would be a de novo CDS emergence in human.
12	116418528	116418554	ENSG00000123066	MED13L	0.000315803	0.003936647	alt final exon	error	removed	Model converted to retained intron by v29.
12	116420156	116420188	ENSG00000123066	MED13L	0.024841027	0.032247719	alt final exon	putative	present as CDS	Region corresponds to an alternative CDS that uses a termination codon in a middle intron. General low level expression. Poor conservation, would be a de novo CDS emergence in human.
12	116714235	116714276	ENSG00000123066	MED13L	0	0	alt first exon	putative	present as CDS	Appreciable testis expression in HPA, virtually absent in other experiments. Poor conservation, would be a de novo CDS emergence in human.
14	21851743	21851928	ENSG00000092201	SUPT16H	0.010320792	0.016844026	alt final exon	putative	present as CDS	Low level though consistent expression in HPA experiments. Conservation is equivocal: conserved in some mammals, though a coding model of evolution would require multiple independent pseudogenisation events in different lineages.
14	21868467	21868490	ENSG00000100888	CHD8	0.008542126	0.009445596	splice acceptor shift	validated	present as CDS	General low level expression, highest in HPA endometrium. CDS conserved in mammals.
14	21905060	21905155	ENSG00000100888	CHD8	0.003482888	0.002118506	alt first exon	validated	present as CDS	Consistent transcription in HPA experiments. The ATG has mammalian conservation, although the reading frame is disrupted is numerous species. However, this includes only the entireity of rodents, and the dog / cat clade. So actually coding annotation is more parsimonious.
15	93448138	93448238	ENSG00000173575	CHD2	0.009714061	0.012401994	alt first exon	validated	present as CDS	General absence of expression, with the exception of HPA testis and certain BluePrint experiments. CAGE is dominated by esoinophils and neutrophiles, with weaker support in monocytes and other types. The gene as a whole has best expression in these experiments, and the canonical TSS has a similar CAGE profile. This is interesting, as the gene is understood in the literature as being neurodevelopm…
15	93492307	93492310	ENSG00000173575	CHD2	0.009956434	0.014179816	alt final exon	putative	present as CDS	General low level expression. Region corresponds to an alternative CDS that uses a termination codon in a middle intron. Poor conservation, would be a de novo CDS emergence in human.
15	93541368	93541373	ENSG00000173575	CHD2	0.020106779	0.021095653	poison exon	NMD / NSD	switched to NMD/NSD	General low level expression. Splice sites and STOP are conserved in mammals.
15	93541379	93541435	ENSG00000173575	CHD2	0.031462742	0.037270709	poison exon	NMD / NSD	switched to NMD/NSD	Same cassette exon as above, except truncated due to a splice acceptor in the 5' direction. The two NMD CDS are in difference frames. Generally and consistently expressed. Perfect mammalian conservation of splice sites and CDS. An equivalent model is found in mouse GENCODE.
15	93563489	93563555	ENSG00000173575	CHD2	0.003161874	0.00501476	alt final exon	putative	present as CDS	Region corresponds to an alternative CDS that uses a termination codon in a middle intron. Minimal expression. Weak conservation, would be a de novo CDS emergence in human.
16	3789575	3789578	ENSG00000005339	CREBBP	0.011328754	0.016167937	alt final exon	putative	present as CDS	Region corresponds to an alternative CDS that uses a termination codon in a middle intron. Weak expression, consistent with general intron retention as there is no obvious drop off at the pA. Poor conservation.
16	3801808	3801809	ENSG00000005339	CREBBP	0.011328754	0.016167937	splice acceptor shift	error	removed	Model will be removed by v30. It was a short 5' intronic 'overhang'.
16	3823719	3823751	ENSG00000005339	CREBBP	0.003157027	0.02386603	alt final exon	putative	present as CDS	Region corresponds to an alternative CDS that uses a termination codon in a middle intron. General low level expression. Poor conservation, would be a de novo CDS emergence in human.
16	89367222	89367370	ENSG00000167522	ANKRD11	0	0	alt final exon	putative	present as CDS	Generally and consistently transcribed. Poor conservation, would be a de novo CDS emergence in human.
16	89379977	89379997	ENSG00000167522	ANKRD11	0.012716666	0.018962594	poison exon	NMD / NSD	switched to NMD/NSD	Generally and consistently transcribed. Poor conservation.
17	17707164	17707408	ENSG00000108557	RAI1	0.085020571	0.089070825	alt final exon	putative	present as CDS	Region corresponds to an alternative CDS that uses a termination codon in a middle intron. Weak transcription, consistent with general retention of the intron. Poor conservation, would be a de novo CDS emergence in human.
17	17712481	17712483	ENSG00000108557	RAI1	0	0	cassette exon	error	removed	Model removed by v29. False computationally annotated microexon, probably corresponding to a poor quality cDNA aligment.
17	17714069	17714194	ENSG00000108557	RAI1	0	0	alt final exon	error	removed	Downstream CDS portion of the same false model in the previous row.
17	17715069	17715098	ENSG00000072310	SREBF1	0	0	alt final exon	putative	present as CDS	This model was removed prior to v29. However, RNAseq data allows for the model to be reinstated on the observation of consistent expression among HPA experiments, and it will be found in v30.
17	17715287	17715350	ENSG00000072310	SREBF1	0	0	cassette exon	putative	present as CDS	This exon is found in the same model as the alternative final exon in the previous case. The same comments apply regarding expression and conservation.
17	17716614	17716681	ENSG00000072310	SREBF1	0.057202079	0.049290535	alt final exon	putative	present as CDS	Region corresponds to an alternative CDS that uses a termination codon in the final intron. Miminal transcript evidence, consistent with general intron retention. Poor conservation, would be a de novo CDS emergence in human.
17	42945812	42945847	ENSG00000108883	EFTUD2	0	0.001565106	poison exon	NMD / NSD	switched to NMD/NSD	General low level expression, although elevated in bone marrow HPA. Also, Intropolis shows that splicing of this exon is mutually exclusive with respect to the downstream cassette exon, which is highly unusual. Poor conservation.
18	42456530	42456718	ENSG00000152217	SETBP1	0.063383953	0.056731633	alt final exon	putative	present as CDS	Minimal expression. Poor conservation, would be a de novo CDS emergence in human.
18	52927013	52927179	ENSG00000196628	TCF4	0.003116718	0.008437186	alt final exon	putative	present as CDS	Region corresponds to an alternative CDS that uses a termination codon in a middle intron. General low level expression is consistent with retention of the intron. Poor conservation, would be a de novo CDS emergence in human.
18	52946888	52946905	ENSG00000196628	TCF4	0.00199416	0.003161976	splice acceptor shift	putative	present as CDS	Minimal expression. Poor conservation.
18	52969647	52969715	ENSG00000196628	TCF4	0	0.000340255	alt first exon	putative	present as CDS	Expression in HPA is limited to endometrium and skin. CAGE finds weak signals across a wide variety of fibroblast types. Mouse GENCODE has an equivalent model; CAGE is specific to forelimb embryo and neonate skin. The pattern of CDS conservation is unusual: the reading frame is found in all primates and rodents, though the same premature termination codon is found in almost all other mammals. So …
18	52988901	52988969	ENSG00000196628	TCF4	0.063547383	0.054083078	alt first exon	validated	present as CDS	High expression in all experiments. Conservation across vertebrates.
18	53017588	53017589	ENSG00000196628	TCF4	0	0.001157107	IR	error	removed	Model was removed by v29. It was a short intronic 'overhang'.
18	53070852	53070945	ENSG00000196628	TCF4	0.000364038	0.00010538	alt first exon	putative	present as CDS	Consistent and specific brain expression. While the exon has good mammalian conservation, the CDS does not and would be a de novo emergence in human. An equivalent model is found in mouse GENCODE, athough the exon is annotated as 5' UTR. Human CAGE data is almost entirely downstream of the initiation codon, so this may be a 5' UTR exon in human as well.
18	53177810	53177828	ENSG00000196628	TCF4	0	0.000734426	alt first exon	putative	present as CDS	General low level transcription in HPA, highest in gall bladder. No evidence of brain expression though, including Jaffe data. CAGE is also generally weak, although consistent among various endothelial cell types (especially lymphatic). CDS and splice site conservation are not consistent in mammals, making de novo emergence in human the most likely scenario.
18	53254348	53254367	ENSG00000196628	TCF4	0	0	alt first exon	putative	present as CDS	Region finds a portion of CDS on canonical coding exon 1, i.e. upstream of the canonical ATG. Currenlty utilised in same model with alternative first coding exon 53302934-53303128. However, further analysis finds that the CDS can be extended 5' into the intron to find an [ATG] with avian conservation, linked a CAGE TSS. The TSS scores highly in substantia nigra and temporal gyrus in CAGE, almost …
18	53255701	53255766	ENSG00000196628	TCF4	0.004547501	0.006009663	alt first exon	putative	present as CDS	General low level expression. Poor conservation.
18	53263337	53263457	ENSG00000196628	TCF4	0	0	cassette exon	putative	present as CDS	This cassette exon is found in the same model as alternative first exon 53302934-53303128. Entirely Alu sequence. Negligible transcriptomics support.
18	53298529	53298619	ENSG00000196628	TCF4	0	0	cassette exon	putative	present as CDS	This cassette exon is found in the same model as alternative first exon 53302934-53303128. A mixture of L2 and Alu sequences. Negligible transcriptomics support.
18	53302934	53303128	ENSG00000196628	TCF4	0	0	alt first exon	putative	present as CDS	Testis specific expression in HPA. Poor conservation,.
18	53331906	53331989	ENSG00000196628	TCF4	0	0	alt first exon	putative	present as CDS	Testis and placeta specific in HPA. Consists entirely of LTR / MER sequences. Poor conservation.
21	38878611	38878651	ENSG00000157540	DYRK1A	0	0	alt final exon	error	removed	CDS removed by v29. The CDS was in an inappropriate reading frame, based on upstream splicing.
22	51135947	51135950	ENSG00000251322	SHANK3	0.000438876	0.00035675	splice acceptor shift	error	removed	SHANK3 has a genome sequencing error that breaks the canonical CDS (a deletion of ~50bp). As was previous practice, v19 'fudged' the issue with artificial models. This region finds a portion of CDS that was artificially selected, and removed by v29.
22	51144581	51144593	ENSG00000251322	SHANK3	0.000438876	0.00035675	splice donor shift	error	removed	This model was removed by v29 due to lack of transcript support.
22	51153231	51153244	ENSG00000251322	SHANK3	0.000438876	0.00035675	cassette exon	error	removed	This model was removed by v29. It was a contrived exon to 'fix' the genome sequencing issue.
X	11136448	11136479	ENSG00000047648	ARHGAP6	0	0.004758207	alt final exon	putative	present as CDS	This model was removed by v29 due to doubts about the quality of the cDNA evidence. It can now be seen that there is RNAseq and nanopore support for the model, and it will be reinstated in v30. Nonetheless, it has weak expression, and no support at all in brain experiments. Poor conservation.
X	11138115	11138165	ENSG00000047648	ARHGAP6	0	0.004758207	cassette exon	putative	present as CDS	Regions finds a cassette exon used alongside the alternative final exon in the previous entry. Same comments apply.
X	13752169	13752251	ENSG00000196459	TRAPPC2	0	0	alt first exon	putative	present as CDS	Minimal expression. Poor conservation.
X	13770823	13770871	ENSG00000046651	OFD1	0	0	alt final exon	error	removed	This CDS was removed by v29. Additional evidence led to reclassification as a retained intron model.
X	39909169	39909227	ENSG00000183337	BCOR	0	0.006575429	alt final exon	putative	present as CDS	Minimal transcriptomics support. Poor conservation.
X	39909228	39909244	ENSG00000183337	BCOR	0	0.008360613	alt final exon	putative	present as CDS	Region finds same exon as above, although with a CDS in different frame due to different splice donor site being utilised. Same comments apply.
X	41418996	41419031	ENSG00000147044	CASK	0.002928137	0.006555489	alt final exon	error	removed	Model was removed by v29. It was a short intronic 'overhang'.
X	41483517	41483534	ENSG00000147044	CASK	0.047573801	0.013771363	cassette exon	error	removed	This model had been removed by v29 due to absence of transcriptomics support.
X	48368017	48368208	ENSG00000102312	PORCN	0.01662959	0.0406738	alt first exon	error	removed	This CDS was removed by v29. It utilised an inappropriate reading frame.
X	48929528	48929667	ENSG00000196998	WDR45	0.005228532	0.002317782	const final exon	validated	present as CDS	This corresponds to the final coding exon of PRAF2, although it is cited here as part of an additional 'readthrough' transcription event from WDR5 upstream. The exon has general, consistent transcriptomics support and is conserved in vertebrates.
X	48930006	48930091	ENSG00000243279	PRAF2	0.021344151	0.031221699	alt final exon	putative	present as CDS	General low level transcription. Poor conservation.
X	48930092	48930309	ENSG00000196998	WDR45	0.005228532	0.002317782	const middle exon	validated	present as CDS	Similar to X:48929528-48929667, this region corresponds to a canonical exon of PRAF2 that previously existed also as a readthrough exon from WDR45.
X	48933524	48933524	ENSG00000196998	WDR45	0	0.001516234	splice donor shift	error	removed	Model was removed by v29. It was a short intronic 'overhang'.
X	48934413	48934463	ENSG00000196998	WDR45	0	0.00168388	splice acceptor shift	putative	present as CDS	Minimal expression. Splice site conserved in mammals, though reading frame lost in multiple lineages.
X	48934464	48934484	ENSG00000196998	WDR45	0	0.000167645	splice acceptor shift	putative	present as CDS	Region finds a futher extended splice acceptor in comparison to the above case. Same comments apply.
X	133549151	133549252	ENSG00000156531	PHF6	0	0.001505005	alt final exon	putative	present as CDS	Region corresponds to an alternative CDS that uses a termination codon in a middle intron. General low level expression. Poor conservation.
X	133551333	133551336	ENSG00000156531	PHF6	0.000840713	0.003708301	alt final exon	putative	present as CDS	Region corresponds to an alternative CDS that uses a termination codon in a middle intron. Minimal expression. Conserved in mammals over the 4p sequence.
X	153285050	153285127	ENSG00000184216	IRAK1	0.0462883	0.046665923	coding IR	putative	present as CDS	Regions finds a CDS across coding intron 2 with respect to the canonical transcript, i.e. the reading frame is maintained across the intron with no PTC or frameshift. General low level expression. Poor conservation, would be a de novo CDS emergence in human.
X	153357723	153357765	ENSG00000169057	MECP2	0	0.002519163	alt first exon	error	removed	This portion of CDS was removed by v29 due to the switch to a downstream initiation codon.
X	153581573	153581589	ENSG00000196924	FLNA	0	0.001863318	poison splice acceptor shift	NMD / NSD	switched to NMD/NSD	General low level expression. Poor conservation.
X	153585619	153585642	ENSG00000196924	FLNA	0.021836096	0.006659835	cassette exon	validated	present as CDS	General, consistent expression. Vertebrate conservation.
